# Soil nitrogen cycling rates are linked to microbial functional and taxonomic groups across the United States

**DOI:** 10.64898/2026.04.01.715970

**Authors:** Corinne R. Vietorisz, Chikae Tatsumi, Zoey R. Werbin, Jennifer M. Bhatnagar

**Affiliations:** Boston University, Department of Biology, Boston, MA, USA; Okinawa Institute of Science and Technology, Onna, Okinawa, Japan

## Abstract

Soil microbes support life on Earth by regulating the availability of nutrients in soils, yet we lack a fundamental, baseline knowledge of which fungi and bacteria are associated with specific soil nitrogen (N) cycling processes across ecosystems. We identified functional and taxonomic groups of fungi and bacteria that are associated with net ammonification and nitrification rates in soils from diverse ecosystems across the United States, including the environmental contexts where these relationships exist. To accomplish this, we co-analyzed soil, microbial, plant, and climatic data from 19 sites across the U.S. National Ecological Observatory Network (NEON). Distinct microbial groups were associated with net ammonification versus nitrification rates, highlighting the need to measure and model these two processes separately. The relative abundance of several microbial groups known for their N-decomposition abilities (i.e., Acidobacteriae, Bacteroidia, Saccharomycetes yeasts, ectomycorrhizal fungi) were positively associated with net ammonification rates across diverse environmental conditions. Meanwhile, pathogenic fungi, copiotrophic bacteria, and bacterial classes containing denitrifying bacteria were positively associated with net nitrification rates in many wet, hot, and high-N environments. These results deepen our understanding of soil microbiome ecology and represent a practical starting point to develop microbial-explicit biogeochemical cycling models at large spatial scales.
