## Supplementary_Tables for "Soil nitrogen cycling rates are linked to microbial functional and taxonomic groups across the United States"

### Sheet: TableS1
Variable	Categories	Sample size	Data included	Citation (full citation located in Supplementary Information Word document)
Vegetation cover type (NLCD class)	Evergreen forest	218	Evergreen forest	Barnett et al. 2019
	Deciduous forest	403	Deciduous forest
	Mixed forest	19	Mixed forest
	Shrub scrub	196	Shrub scrub
	Dwarf scrub	16	Dwarf scrub
	Grassland herbaceous	113	Grassland herbaceous
	Pasture/hay	68	Pasture/hay
	Sedge herbaceous	15	Sedge herbaceous
	Woody wetlands	74	Woody wetlands
	Cultivated crops	77	Cultivated crops
Ecosystem type	Forests	640	Evergreen forest, Deciduous forest, Mixed forest	Barnett et al. 2019
	Shrublands	212	Shrub scrub, Dwarf scrub
	Herbaceous	196	Grassland herbaceous, Pasture/hay, Sedge herbaceous
	Wetlands	74	Woody wetlands
	Croplands	77	Cultivated crops
Forests	Forests	640	Evergreen forest, Deciduous forest, Mixed forest	Barnett et al. 2019
	Non-forests	559	Shrub scrub, Dwarf scrub, Grassland herbaceous, Pasture/hay, Sedge herbaceous, Woody wetlands, Cultivated crops
Woody vegetation	Woody vegetation	926	Evergreen forest, Deciduous forest, Mixed forest, Shrub scrub, Dwarf scrub, Woody wetlands	Barnett et al. 2019
	Non-woody vegetation	273	Grassland herbaceous, Pasture/hay, Sedge herbaceous, Cultivated crops
Sample Timing	Dry to wet transition	128	Dry to wet transition	Weintraub-Leff et al. 2023
	Fall to winter transition	227	Fall to winter transition
	Peak greenness	498	Peak greenness
	Wet to dry transition	110	Wet to dry transition
	Winter to spring transition	236	Winter to spring transition
Soil inorganic N concentration	High	423	>5 ug/g dry soil	Li et al. 2020
	Intermediate	297	2 - 5 ug/g dry soil
	Low	430	<2 ug/g dry soil
Soil C:N ratio	High	163	> 20	Zhu et al. 2018
	Low	69	< 20
Soil pH	Basic	172	> 8	Nicol et al. 2008
	Neutral	704	5 - 8
	Acidic	233	< 5
Soil temperature	Hot	330	< 10°C	Biederbeck and Campell 1973
	Intermediate	570	10 - 20°C
	Cold	295	> 20°C
Proportion ectomycorrhizal (EM) tree basal area	EM-dominated	217	0.9 - 1	Zhu et al. 2018
	Intermediate EM dominance	287	0.5 - 0.9
	Non-EM dominated	695	0 - 0.5
Mean annual temperature	Hot	159	> 18°C	Zhao et al. 2022
	Intermediate	783	10 - 18°C
	Cold	257	< 10°C
Mean annual precipitation	Wet	280	> 1100mm	Zhao et al. 2022
	Intermediate	510	800 - 1100mm
	Dry	409	< 800mm
Mean diurnal temperature range	High	342	> 14°C	Biederbeck and Campell 1973
	Intermediate	583	12 - 14°C
	Low	274	< 12°C

### Sheet: TableS2
Response variable	Predictor	P value	F statistic	Degrees of freedom	R squared	Estimate	95% Confidence interval
Net ammonification	latitude	<0.001	26.2	1148	0.07	0.003	0.002, 0.003
	longitude	<0.001	42.2	1147		0.001	0.0007, 0.001
Net nitrification	latitude	<0.001	108.2	1197	0.1	-0.001	-0.001, -0.0007
	longitude	0.002	9.3	1196		0.0003	0.0001, 0.0005

### Sheet: TableS3
Response variable	Microbial predictor	F_microbial	F_spatial	coef_microbial	coef_spatial	P_microbial	P_spatial	degFreedom	R2		Column name	Definition
Net ammonification	EMF	470.469	51.2924	0.167366	0.000591405	1.13e-103	7.97e-13	443208	0.00117135		Response variable	Response variable within the multiple regression model
Net ammonification	acidobacteriae	1334.17	1144.22	0.685334	0.00248113	6.85e-226	2.2e-250	326833	0.0075199		Microbial predictor	Microbial group used as a predictor within the multiple regression model
Net ammonification	bacteroidia	2622.86	792.277	2.35819	0.00209103	0	4.17e-174	326833	0.0103351		F_microbial	F-statistic of the microbial predictor
Net ammonification	saccharomycetes	11620.9	195.767	10.2192	0.00111242	0	1.79237e-44	429198	0.0267897		F_spatial	F-statistic of the spatial predictor
Net nitrification	copiotrophs	3673.97	8175.38	1.7652	0.00604871	0	0	366793	0.031289		coef_microbial	Coefficient (slope) of the microbial predictor
Net nitrification	pathogens	1016.59	5416.25	0.155246	0.0037137	3.01e-253	0	456487	0.0138919		coef_spatial	Coefficient (slope) of the spatial predictor
Net nitrification	thermophilia	7485.79	6888.15	2.02397	0.00557046	0	0	366793	0.0377051		P_microbial	P-value of the microbial predictor
Net nitrification	planctomycetia	51886.8	4571.76	41.8628	0.0043152	0	0	366793	0.133388		P_spatial	P-value of the spatial predictor
Net nitrification	gemmatimonadetes	61.5248	8314.57	-1.15059	0.00615139	3.52616e-13	0	363375	0.0225261		degFreedom	Degrees of freedom of the model
Net nitrification	polyangia	3593.85	8066.82	13.628	0.00603525	0	0	363375	0.0310868		R2	R-squared value of the model

### Sheet: TableS4
Microbial group (predictor)	N cycling rate (response)	Environmental condition	R2_MicOnly	P_MicOnly	F_MicOnly	Coefficient_MicOnly	deg_freedom	R2_MicSpace	P_MicSpace	Pt_MicSpace	F_MicSpace	Coefficient_MicSpace	P_Lat	P_Lon	MicOnly_CI_lower	MicOnly_CI_upper	MicSpace_CI_lower	MicSpace_CI_upper		Column name	Definition
Acidobacteriae	Net ammonification	nlcdClass_deciduousForest	0.0499564	0.000977368	11.1435	0.153385	240	0.0543544	0.000987457	0.00128199	11.1259	0.158271	0.464801	0.506099	0.063304	0.243535	0.0628831	0.253706		R2_MicOnly	R-squared value of the model with only the microbial predictor: glm(N cycling rate ~ microbial group)
Acidobacteriae	Net ammonification	ecosystem_type_Forests	0.0756153	6.20481e-08	30.4171	0.189059	407	0.0943598	5.26486e-08	7.93264e-05	30.7656	0.14856	0.0355265	0.0754219	0.121832	0.256331	0.0756351	0.221536		P_MicOnly	P-value of the model (based on F-statistic) with only the microbial predictor: glm(N cycling rate ~ microbial group)
Acidobacteriae	Net ammonification	ecosystem_type_Herbaceous	0.0836991	0.000635944	12.1934	0.125057	145	0.409992	3.2011e-05	0.000103489	18.4515	0.117325	3.18271e-14	0.409713	0.0547997	0.195479	0.0598265	0.174926		F_MicOnly	F-statistic of the microbial predictor in the model with only the microbial predictor: glm(N cycling rate ~ microbial group)
Acidobacteriae	Net ammonification	ecosystem_type_Shrublands	0.29247	2.88735e-11	52.6579	0.290755	134	0.309531	2.43955e-11	0.0348884	53.2651	0.261887	0.279299	0.167437	0.211954	0.369758	0.0216619	0.502144		Coefficient_MicOnly	Slope of the microbial predictor in the model with only the microbial predictor: glm(N cycling rate ~ microbial group)
Acidobacteriae	Net ammonification	sampleTiming_peakGreenness	0.0676562	7.69876e-06	20.5534	0.236832	395	0.130257	3.70079e-06	0.0190843	22.0367	0.130394	0.000815085	0.00286	0.134322	0.339531	0.0215731	0.239498		deg_freedom	Degrees of freedom of the model with only the microbial predictor: glm(N cycling rate ~ microbial group)
Acidobacteriae	Net ammonification	sampleTiming_winterSpringTransition	0.122785	2.06158e-05	19.3078	0.28477	154	0.162433	1.47901e-05	0.000530998	20.0411	0.269832	0.0151413	0.510443	0.157533	0.412361	0.120075	0.419816		R2_MicSpace	R-squared value of the model including the microbial group, latitude, and longitude as predictors: glm(N cycling rate ~ microbial group + latitude + longitude)
Acidobacteriae	Net ammonification	forests_Forest	0.0756153	6.20481e-08	30.4171	0.189059	407	0.0943598	5.26486e-08	7.93264e-05	30.7656	0.14856	0.0355265	0.0754219	0.121832	0.256331	0.0756351	0.221536		P_MicSpace	P-value of the microbial predictor (based on F-statistic) in the model including the microbial group, latitude, and longitude as predictors: glm(N cycling rate ~ microbial group + latitude + longitude)
Acidobacteriae	Net ammonification	forests_Non-forest	0.0489366	0.000261719	13.5716	0.17879	394	0.149272	9.50627e-05	0.0161116	15.5523	0.112831	3.61224e-05	0.000169206	0.0835239	0.274391	0.0209155	0.20506		Pt_MicSpace	P-value of the microbial predictor (based on t-statistic) in the model including the microbial group, latitude, and longitude as predictors: glm(N cycling rate ~ microbial group + latitude + longitude)
Acidobacteriae	Net ammonification	forests_shrubs_Forest/Shrub	0.0526139	1.07835e-06	24.2897	0.187538	590	0.0885877	6.59569e-07	0.00466635	25.2791	0.116343	0.00237903	0.00491172	0.112891	0.262276	0.0358216	0.196987		F_MicSpace	F-statistic of the microbial predictor in the model including the microbial group, latitude, and longitude as predictors: glm(N cycling rate ~ microbial group + latitude + longitude)
Acidobacteriae	Net ammonification	forests_shrubs_Non-forest/shrub	0.113798	1.2547e-06	24.9108	0.141169	211	0.419547	5.04048e-09	1.44475e-08	37.2214	0.136644	6.00855e-19	0.0578252	0.0856338	0.196832	0.0913118	0.182063		Coefficient_MicSpace	Slope of the microbial predictor in the model including the microbial group, latitude, and longitude as predictors: glm(N cycling rate ~ microbial group + latitude + longitude)
Acidobacteriae	Net ammonification	deciduous_Evergreen	0.0506967	5.02598e-06	21.238	0.171923	561	0.121112	2.05463e-06	0.0150848	23.0249	0.0935864	3.03417e-06	0.00190096	0.0987004	0.245302	0.0181779	0.169175		P_Lat	P-value of latitude (based on F-statistic) in the model including the microbial group, latitude, and longitude as predictors: glm(N cycling rate ~ microbial group + latitude + longitude)
Acidobacteriae	Net ammonification	deciduous_Deciduous	0.0499564	0.000977368	11.1435	0.153385	240	0.0543544	0.000987457	0.00128199	11.1259	0.158271	0.464801	0.506099	0.063304	0.243535	0.0628831	0.253706		P_Lon	P-value of longitude (based on F-statistic) in the model including the microbial group, latitude, and longitude as predictors: glm(N cycling rate ~ microbial group + latitude + longitude)
Acidobacteriae	Net ammonification	inorgN_levels_2-5	0.05551	0.000157179	14.6787	0.133654	282	0.0585142	0.000161836	0.00080977	14.6237	0.128912	0.621403	0.460177	0.0652462	0.202136	0.0542842	0.203622		MicOnly_CI_lower	Lower 95% confidence interval of the slope of the microbial predictor in the model with only the microbial predictor: glm(N cycling rate ~ microbial group)
Acidobacteriae	Net ammonification	inorgN_levels_>5	0.18873	8.38795e-09	36.0689	0.599103	208	0.216262	6.38762e-09	0.00174847	36.7236	0.414186	0.0331356	0.385381	0.402504	0.796784	0.15655	0.672559		MicOnly_CI_upper	Upper 95% confidence interval of the slope of the microbial predictor in the model with only the microbial predictor: glm(N cycling rate ~ microbial group)
Acidobacteriae	Net ammonification	pH_levels_neutral (5-8)	0.0877843	1.60767e-09	37.7047	0.291772	534	0.123308	8.56857e-10	2.11391e-05	39.0265	0.216749	0.000937131	0.0302373	0.198461	0.385255	0.11782	0.315892		MicSpace_CI_lower	Lower 95% confidence interval of the slope of the microbial predictor in the model including the microbial group, latitude, and longitude as predictors: glm(N cycling rate ~ microbial group + latitude + longitude)
Acidobacteriae	Net ammonification	moisture_levels_Dry (<0.3)	0.0256767	0.000543851	12.1154	0.0605692	500	0.0543677	0.000480377	0.00155791	12.3533	0.0581457	0.000378114	0.319885	0.0264491	0.0947256	0.0223048	0.0940207		MicSpace_CI_upper	Upper 95% confidence interval of the slope of the microbial predictor in the model including the microbial group, latitude, and longitude as predictors: glm(N cycling rate ~ microbial group + latitude + longitude)
Acidobacteriae	Net ammonification	soiltemp_levels_Intermediate (10-20C)	0.0521912	0.000167135	14.4593	0.207075	375	0.111077	8.15645e-05	2.83391e-05	15.8708	0.265457	2.94156e-05	0.912617	0.100246	0.314109	0.142892	0.388129
Acidobacteriae	Net ammonification	ECMbasal_levels_Intermediate ECM dominance (50-90%)	0.11363	7.49638e-05	16.6137	0.216544	146	0.148244	6.46068e-05	0.00220928	16.9424	0.174941	0.0456322	0.296967	0.112378	0.320788	0.0646323	0.285275
Acidobacteriae	Net ammonification	ECMbasal_levels_Non-ECM dominated (0-50%)	0.136388	1.28836e-17	78.3377	0.256955	532	0.195631	1.64692e-18	9.03039e-08	83.0428	0.181845	4.22873e-09	0.541721	0.199885	0.314122	0.116282	0.247513
Acidobacteriae	Net ammonification	MAT_levels_MAT 10-18C	0.0798728	3.11164e-09	36.4738	0.171623	478	0.086477	2.91642e-09	5.2436e-07	36.6157	0.175907	0.108902	0.503708	0.11583	0.227509	0.10808	0.24382		Columns highlighted in orange (R2_MicOnly and P_MicSpace) contain the R2 and P-values used for model selection in the analysis.
Acidobacteriae	Net ammonification	MAP_levels_MAP 800-1100mm	0.077749	9.41348e-06	20.2499	0.351702	332	0.114592	6.95402e-06	0.00287619	20.8697	0.262032	0.00194262	0.718178	0.197993	0.506231	0.0911545	0.433659
Acidobacteriae	Net ammonification	diurnalRange_levels_Di_range 12-14C	0.0538109	1.98457e-06	23.2264	0.126685	441	0.136542	7.98206e-07	6.94117e-06	25.0801	0.115829	1.32882e-09	0.689683	0.0751299	0.178287	0.0658472	0.165856
Acidobacteriae	Net ammonification	diurnalRange_levels_Di_range >14C	0.122629	1.87252e-07	29.0307	0.0846364	214	0.152889	1.30994e-07	0.001367	29.838	0.0775873	0.00932668	0.489961	0.0538164	0.115494	0.0307293	0.124463
Acidobacteriae	Net ammonification	whole_data	0.0593733	1.12842e-09	37.9833	0.179483	803	0.107123	4.2236e-10	4.39256e-05	39.9975	0.12397	0.000145455	0.123009	0.122327	0.236711	0.0646969	0.183328
Bacteroidia	Net ammonification	ecosystem_type_Forests	0.0556163	3.7e-06	22.0153	0.449761	407	0.0772693	3.25429e-06	0.00300308	22.2783	0.315313	0.0136567	0.111914	0.261633	0.638256	0.107583	0.523491
Bacteroidia	Net ammonification	sampleTiming_fallWinterTransition	0.103878	0.000274763	14.0262	0.188073	124	0.229468	0.000101444	0.0272213	16.1547	0.111759	0.000822345	0.00618863	0.0896182	0.286595	0.0139383	0.209625
Bacteroidia	Net ammonification	forests_Forest	0.0556163	3.7e-06	22.0153	0.449761	407	0.0772693	3.25429e-06	0.00300308	22.2783	0.315313	0.0136567	0.111914	0.261633	0.638256	0.107583	0.523491
Bacteroidia	Net ammonification	inorgN_levels_2-5	0.0470144	0.000533413	12.276	0.325127	282	0.0497488	0.000545769	0.00284494	12.2334	0.326352	0.477971	0.649745	0.14318	0.507258	0.113661	0.53929
Bacteroidia	Net ammonification	soiltemp_levels_Cold (<10C)	0.184032	7.55166e-10	41.8512	0.476264	198	0.233817	2.99726e-10	3.64625e-05	44.0995	0.341824	0.00795729	0.0306607	0.331116	0.622157	0.181734	0.502741
Bacteroidia	Net ammonification	ECMbasal_levels_Non-ECM dominated (0-50%)	0.103792	1.62455e-13	57.3496	0.436381	532	0.163367	3.54588e-14	0.00202267	60.6897	0.214567	7.09508e-09	0.646283	0.322977	0.550107	0.0786934	0.350788
Bacteroidia	Net ammonification	MAT_levels_MAT 10-18C	0.0302431	0.000326072	13.1042	0.279758	478	0.0460349	0.000302247	0.00801753	13.2512	0.224862	0.22071	0.0203762	0.128185	0.431581	0.0585339	0.391456
Bacteroidia	Net ammonification	MAP_levels_MAP <800mm	0.216296	8.20983e-16	73.1435	0.393354	278	0.323842	8.47223e-18	1.72935e-05	84.8313	0.225202	2.52634e-09	0.0413233	0.302725	0.484271	0.124176	0.326495
Bacteroidia	Net ammonification	diurnalRange_levels_Di_range 12-14C	0.0584946	6.61675e-07	25.4593	0.396974	441	0.107853	4.01523e-07	0.00800192	26.4843	0.235377	3.07356e-06	0.956121	0.24257	0.551639	0.0618933	0.409169
Bacteroidia	Net ammonification	whole_data	0.0276661	4.69715e-05	16.7492	0.315683	803	0.0825763	2.39005e-05	0.595445	18.0619	0.0466078	0.000145455	0.123009	0.164232	0.467623	-0.124275	0.217991
Ectomycorrhizal fungi	Net ammonification	ecosystem_type_Forests	0.022514	0.000990907	10.96	0.0493398	560	0.0546263	0.000797073	0.0199047	11.3724	0.0353597	0.0974864	0.000266313	0.0201105	0.0786249	0.00554803	0.0652241
Ectomycorrhizal fungi	Net ammonification	sampleTiming_peakGreenness	0.073928	2.80898e-06	22.6156	0.103871	382	0.142612	1.04992e-06	0.00086584	24.6309	0.0733964	0.0189773	3.88444e-05	0.0609622	0.146922	0.0303404	0.116586
Ectomycorrhizal fungi	Net ammonification	forests_Forest	0.022514	0.000990907	10.96	0.0493398	560	0.0546263	0.000797073	0.0199047	11.3724	0.0353597	0.0974864	0.000266313	0.0201105	0.0786249	0.00554803	0.0652241
Ectomycorrhizal fungi	Net ammonification	forests_Non-forest	0.0343203	0.0036051	8.58432	0.0579395	363	0.188841	0.0011378	0.000812847	10.7606	0.0600997	1.15031e-05	1.54266e-07	0.0191396	0.0969076	0.0251848	0.095156
Ectomycorrhizal fungi	Net ammonification	forests_shrubs_Forest/Shrub	0.0207805	0.000694295	11.607	0.0499649	706	0.0716792	0.000460957	0.0250382	12.3837	0.0325195	0.00546698	2.46189e-06	0.0212006	0.0787836	0.00398807	0.0611041
Ectomycorrhizal fungi	Net ammonification	forests_shrubs_Non-forest/shrub	0.0902071	1.37789e-05	19.7942	0.0563668	217	0.37494	2.61058e-07	0.00911094	28.2922	0.0302081	2.52932e-17	0.0467891	0.0314853	0.0813277	0.00765931	0.0528217
Ectomycorrhizal fungi	Net ammonification	deciduous_Evergreen	0.0320261	0.000237826	13.6759	0.0543989	581	0.120226	0.000104391	0.00980381	15.2664	0.0369758	3.15054e-06	9.86286e-06	0.0255318	0.083348	0.00891474	0.0651144
Ectomycorrhizal fungi	Net ammonification	inorgN_levels_>5	0.0818012	4.92137e-05	17.0733	0.142134	248	0.148406	2.47911e-05	0.019553	18.4775	0.0844261	0.00116334	0.0404044	0.0745142	0.210121	0.0133258	0.15587
Ectomycorrhizal fungi	Net ammonification	pH_levels_neutral (5-8)	0.0305631	0.000395773	12.7069	0.0581768	554	0.108061	0.000206198	0.00278725	13.9598	0.0478577	1.56205e-05	5.86089e-05	0.0261502	0.0903003	0.0164854	0.0793233
Ectomycorrhizal fungi	Net ammonification	ECMbasal_levels_Non-ECM dominated (0-50%)	0.0387509	2.16005e-05	18.4071	0.0423576	478	0.178489	5.34663e-06	0.000857405	21.1887	0.0311162	1.17793e-16	0.115829	0.0229831	0.0617734	0.012884	0.0493852
Ectomycorrhizal fungi	Net ammonification	MAT_levels_MAT 10-18C	0.0234464	0.000676828	11.6773	0.0426266	582	0.07491	0.000462533	0.00851673	12.4023	0.0333112	0.648751	2.80181e-07	0.0181612	0.067138	0.00847946	0.0581854
Ectomycorrhizal fungi	Net ammonification	MAP_levels_MAP 800-1100mm	0.0549185	1.41978e-05	19.2759	0.0949101	438	0.0945366	9.09726e-06	0.000911224	20.1672	0.0730947	0.000686548	0.091746	0.0524423	0.137539	0.0299891	0.116341
Ectomycorrhizal fungi	Net ammonification	diurnalRange_levels_Di_range 12-14C	0.0235061	0.00143639	10.2765	0.0399165	484	0.0788651	0.00103077	0.0468893	10.9041	0.0247308	1.76444e-06	0.132555	0.0154952	0.0643903	0.000300212	0.0492092
Ectomycorrhizal fungi	Net ammonification	whole_data	0.0315445	1.51449e-06	23.4339	0.056212	925	0.0869418	6.43638e-07	0.000540134	25.1262	0.0397083	0.000145455	0.123009	0.0334226	0.0790432	0.0171831	0.0622735
Short-distance exploration ectomycorrhizal fungi	Net ammonification	sampleTiming_peakGreenness	0.0502569	0.00012271	15.0607	0.210566	380	0.145079	4.9096e-05	0.000542345	16.8701	0.177919	0.000756681	8.84788e-06	0.103578	0.318893	0.0762622	0.280771
Short-distance exploration ectomycorrhizal fungi	Net ammonification	forests_Non-forest	0.0526642	0.000274366	13.5032	0.199561	360	0.197809	5.51948e-05	0.000214452	16.6594	0.183526	7.1665e-06	8.3301e-07	0.0926504	0.307563	0.0872065	0.280738
Short-distance exploration ectomycorrhizal fungi	Net ammonification	forests_shrubs_Forest/Shrub	0.0177046	0.00177005	9.84933	0.115655	702	0.0758801	0.00118888	0.00606302	10.5944	0.0974189	0.00123171	1.0385e-06	0.0432674	0.188575	0.0274633	0.167873
Short-distance exploration ectomycorrhizal fungi	Net ammonification	deciduous_Evergreen	0.0329126	0.00019159	14.0932	0.16612	577	0.137425	6.87836e-05	0.000140701	16.0785	0.15923	1.30712e-07	2.66786e-06	0.0790455	0.253959	0.0775659	0.241566
Short-distance exploration ectomycorrhizal fungi	Net ammonification	inorgN_levels_>5	0.0812429	4.74631e-05	17.1468	0.388568	248	0.168133	1.86905e-05	0.0015487	19.0575	0.293444	0.000116927	0.0254874	0.203219	0.576547	0.113145	0.476056
Short-distance exploration ectomycorrhizal fungi	Net ammonification	pH_levels_neutral (5-8)	0.0274011	0.00079371	11.3816	0.140548	553	0.114915	0.000407647	0.000597851	12.6512	0.136721	1.02409e-06	7.29033e-05	0.0586845	0.223002	0.0589391	0.215034
Short-distance exploration ectomycorrhizal fungi	Net ammonification	moisture_levels_Wet (>0.5)	0.0687542	0.00135049	10.5992	0.388479	181	0.0695972	0.00142284	0.00177104	10.5007	0.38389	0.720594	0.983691	0.153463	0.62704	0.1458	0.625585
Short-distance exploration ectomycorrhizal fungi	Net ammonification	ECMbasal_levels_ECM-dominated (90-100%)	0.0897272	0.000284252	13.6812	0.380503	188	0.131499	0.000184081	0.000313253	14.5667	0.368131	0.523113	0.0124296	0.177362	0.587122	0.17164	0.567934
Short-distance exploration ectomycorrhizal fungi	Net ammonification	MAT_levels_MAT <10C	0.092017	9.92461e-05	15.7495	0.45776	210	0.113565	8.70745e-05	0.00118177	16.0221	0.394637	0.626178	0.0622554	0.229379	0.690756	0.160277	0.633638
Short-distance exploration ectomycorrhizal fungi	Net ammonification	MAP_levels_MAP 800-1100mm	0.0346821	0.00060744	11.9259	0.169804	438	0.0860083	0.000417773	0.00480844	12.6451	0.135877	0.000171131	0.0377776	0.0730768	0.267473	0.0408302	0.231811
Short-distance exploration ectomycorrhizal fungi	Net ammonification	whole_data	0.0208564	9.80409e-05	15.3081	0.120229	921	0.0870637	4.97228e-05	0.000551653	16.616	0.101936	0.000145455	0.123009	0.0598196	0.181007	0.043815	0.160397
Saccharomycetes	Net ammonification	nlcdClass_mixedForest	0.625922	0.000260472	22.5168	2.84024	15	0.633849	0.000636545	0.0353134	19.9385	2.77101	0.623775	0.991712	1.6491	4.05884	0.390622	5.13225
Saccharomycetes	Net ammonification	ecosystem_type_Forests	0.0557216	1.2108e-07	28.742	1.07823	560	0.0771136	9.23314e-08	3.19661e-05	29.2971	0.876866	0.0420832	0.00794668	0.680881	1.47928	0.463455	1.29386
Saccharomycetes	Net ammonification	sampleTiming_winterSpringTransition	0.23046	8.86492e-11	47.4563	2.34079	182	0.286804	1.85503e-11	5.41481e-09	51.4342	2.18563	0.0665858	0.00282402	1.66242	3.02933	1.4905	2.8894
Saccharomycetes	Net ammonification	forests_Forest	0.0557216	1.2108e-07	28.742	1.07823	560	0.0771136	9.23314e-08	3.19661e-05	29.2971	0.876866	0.0420832	0.00794668	0.680881	1.47928	0.463455	1.29386
Saccharomycetes	Net ammonification	forests_shrubs_Forest/Shrub	0.036872	5.39202e-06	21.014	1.03655	706	0.0786505	3.02549e-06	0.00242295	22.1573	0.708304	0.00208588	8.78129e-05	0.59025	1.48758	0.249981	1.17104
Saccharomycetes	Net ammonification	deciduous_Evergreen	0.0870891	7.92904e-10	39.0673	2.04539	581	0.164399	1.17391e-10	3.39109e-07	43.0703	1.74145	9.85532e-08	0.00267154	1.3928	2.70843	1.09747	2.39443
Saccharomycetes	Net ammonification	inorgN_levels_<2	0.0581654	4.79553e-05	16.9786	1.04546	327	0.113284	2.99045e-05	0.00293414	17.9276	0.766478	0.666245	5.24557e-05	0.546172	1.54842	0.261236	1.27515
Saccharomycetes	Net ammonification	pH_levels_neutral (5-8)	0.0581327	7.96583e-07	24.9328	2.32844	554	0.140553	2.20778e-07	2.68541e-06	27.5308	2.22275	3.07297e-07	0.000523531	1.40437	3.26576	1.33678	3.12045
Saccharomycetes	Net ammonification	soiltemp_levels_Cold (<10C)	0.301778	4.35048e-18	89.042	2.69454	231	0.3299	1.61821e-18	5.18084e-14	91.9083	2.53385	0.0445978	0.0352494	2.12071	3.27605	1.91586	3.15899
Saccharomycetes	Net ammonification	soiltemp_levels_Hot (>20C)	0.117205	2.03838e-07	28.7416	3.08117	226	0.17367	1.15911e-07	6.22304e-05	29.9956	2.43033	0.000518409	0.154187	1.94814	4.22191	1.26919	3.59831
Saccharomycetes	Net ammonification	ECMbasal_levels_Intermediate ECM dominance (50-90%)	0.108135	9.43188e-07	25.2769	1.48557	252	0.133868	7.30422e-07	0.000161987	25.831	1.20393	0.186417	0.0371186	0.901007	2.07719	0.586054	1.82871
Saccharomycetes	Net ammonification	MAT_levels_MAT 10-18C	0.0310349	8.46694e-05	15.6716	1.00827	582	0.0779748	5.44264e-05	0.00303508	16.5326	0.744036	0.824168	7.77404e-07	0.506758	1.5144	0.24565	1.24681
Saccharomycetes	Net ammonification	MAP_levels_MAP >1100mm	0.126256	6.56061e-08	31.1417	1.20728	236	0.152761	4.52512e-08	0.000140375	31.9779	0.998756	0.0190421	0.287047	0.779019	1.64021	0.489379	1.51186
Saccharomycetes	Net ammonification	diurnalRange_levels_Di_range 12-14C	0.0991545	7.59653e-12	49.2643	1.19504	484	0.132049	4.05202e-12	4.2836e-08	50.6356	1.00928	5.01621e-05	0.814213	0.857743	1.53517	0.65434	1.36689
Saccharomycetes	Net ammonification	whole_data	0.0402005	5.00087e-08	30.2155	1.08605	925	0.0898689	1.92468e-08	0.000157867	32.1328	0.76745	0.000145455	0.123009	0.695575	1.48014	0.368626	1.16963
Plant and animal pathogenic fungi	Net nitrification	nlcdClass_evergreenForest	0.142622	1.91523e-07	29.1285	0.226521	199	0.294962	9.71717e-09	0.0254668	35.9007	0.0972285	6.76228e-09	0.206063	0.143669	0.310055	0.0117555	0.183361
Plant and animal pathogenic fungi	Net nitrification	ecosystem_type_Forests	0.0806519	1.08644e-10	43.2879	0.138771	560	0.223438	1.48115e-12	0.000124718	52.4374	0.0779756	4.13956e-20	0.19468	0.0972075	0.180525	0.038073	0.118054
Plant and animal pathogenic fungi	Net nitrification	sampleTiming_peakGreenness	0.0351659	0.000518937	12.2546	0.0505549	382	0.129893	0.000239437	0.0143487	13.7539	0.0343232	3.88094e-09	0.40842	0.0222088	0.0790077	0.00686562	0.0618798
Plant and animal pathogenic fungi	Net nitrification	forests_Forest	0.0806519	1.08644e-10	43.2879	0.138771	560	0.223438	1.48115e-12	0.000124718	52.4374	0.0779756	4.13956e-20	0.19468	0.0972075	0.180525	0.038073	0.118054
Plant and animal pathogenic fungi	Net nitrification	forests_shrubs_Forest/Shrub	0.0577432	8.55141e-10	38.6582	0.101934	720	0.16228	5.77587e-11	9.29716e-06	44.2338	0.0706793	1.25974e-17	0.077731	0.0696757	0.13431	0.0394027	0.102063
Plant and animal pathogenic fungi	Net nitrification	inorgN_levels_<2	0.094469	1.52172e-08	33.6997	0.0150693	327	0.125269	9.50173e-09	5.64964e-09	34.7235	0.0153632	0.443332	0.00116664	0.00997801	0.0201643	0.010335	0.020395
Plant and animal pathogenic fungi	Net nitrification	moisture_levels_Intermediate (0.3-0.5)	0.105982	4.37143e-05	17.616	0.18729	168	0.298293	3.59977e-06	0.0164719	22.9897	0.0994247	1.12946e-09	0.881799	0.0993953	0.275954	0.0186691	0.180837
Plant and animal pathogenic fungi	Net nitrification	soiltemp_levels_Hot (>20C)	0.0463872	0.00200452	9.76782	0.100892	230	0.291251	0.000281391	0.0234038	13.6099	0.062752	8.46435e-15	0.0988216	0.0375035	0.16468	0.00852674	0.117273
Plant and animal pathogenic fungi	Net nitrification	ECMbasal_levels_Intermediate ECM dominance (50-90%)	0.0556818	0.000264475	13.6919	0.0775878	252	0.288364	2.2763e-05	0.00070435	18.6409	0.0616975	7.99569e-14	0.00012226	0.0363858	0.119028	0.0263201	0.097261
Plant and animal pathogenic fungi	Net nitrification	MAP_levels_MAP >1100mm	0.188304	1.68226e-11	50.0659	0.155599	236	0.1965	1.58494e-11	8.35474e-11	50.2514	0.152586	0.342634	0.258494	0.112244	0.199153	0.109115	0.196252
Plant and animal pathogenic fungi	Net nitrification	diurnalRange_levels_Di_range 12-14C	0.0905653	2.2453e-10	42.0057	0.132527	484	0.296751	2.80205e-13	1.03344e-06	56.4672	0.0889306	2.83069e-24	0.000313466	0.0922517	0.172976	0.0534859	0.124509
Plant and animal pathogenic fungi	Net nitrification	whole_data	0.00681365	0.0180509	5.61088	0.0179215	939	0.110999	0.0116111	0.0354675	6.39442	0.0149806	5.28144e-44	0.00692322	0.00308834	0.0327976	0.000974733	0.029024
Copiotrophic bacteria	Net nitrification	ecosystem_type_Forests	0.044559	8.55829e-05	15.7467	0.273666	407	0.248852	6.9929e-06	0.000972138	20.7333	0.202341	2.78978e-20	0.664806	0.138492	0.408848	0.0829077	0.321772
Copiotrophic bacteria	Net nitrification	ecosystem_type_Herbaceous	0.0848974	0.000627476	12.2205	0.165207	145	0.106097	0.000590493	0.0036637	12.3513	0.144072	0.92095	0.0816823	0.0725747	0.257856	0.0488641	0.239301
Copiotrophic bacteria	Net nitrification	sampleTiming_peakGreenness	0.072902	7.53629e-07	25.2797	0.241409	395	0.166185	1.58654e-07	2.67984e-06	28.5018	0.223521	4.08414e-09	0.60244	0.147278	0.335572	0.131807	0.315281
Copiotrophic bacteria	Net nitrification	sampleTiming_dryWetTransition	0.1656	8.38457e-05	16.8639	0.730374	97	0.394948	4.50651e-06	0.0149996	23.6833	0.407588	2.96583e-07	0.128003	0.382062	1.07819	0.0851353	0.729566
Copiotrophic bacteria	Net nitrification	sampleTiming_winterSpringTransition	0.0688258	0.000676668	11.9772	0.15824	175	0.112781	0.00052605	0.0201592	12.4856	0.120496	0.650829	0.00591161	0.0686084	0.247914	0.0198748	0.221161
Copiotrophic bacteria	Net nitrification	forests_Forest	0.044559	8.55829e-05	15.7467	0.273666	407	0.248852	6.9929e-06	0.000972138	20.7333	0.202341	2.78978e-20	0.664806	0.138492	0.408848	0.0829077	0.321772
Copiotrophic bacteria	Net nitrification	forests_Non-forest	0.0252957	0.00125169	10.5481	0.0599971	442	0.0602096	0.00103204	0.0197435	10.9146	0.0457673	0.13293	0.000385458	0.0237886	0.096211	0.00747349	0.0840658
Copiotrophic bacteria	Net nitrification	forests_shrubs_Forest/Shrub	0.0583256	1.67219e-08	32.6763	0.237591	638	0.20417	5.59817e-10	5.08956e-09	39.6751	0.2309	1.33997e-21	0.287049	0.156112	0.319086	0.154627	0.307195
Copiotrophic bacteria	Net nitrification	forests_shrubs_Non-forest/shrub	0.0557048	0.000871928	11.4053	0.122711	211	0.0713265	0.000830529	0.00751682	11.5038	0.10256	0.994492	0.0739199	0.0514873	0.193955	0.0283101	0.17683
Copiotrophic bacteria	Net nitrification	deciduous_Evergreen	0.0819893	4.54312e-11	44.9839	0.298956	609	0.21056	8.5637e-13	3.76195e-11	53.4108	0.2781	3.49929e-18	0.0744494	0.21154	0.386418	0.197418	0.35882
Copiotrophic bacteria	Net nitrification	inorgN_levels_>5	0.185779	9.69334e-10	41.0622	0.707515	208	0.306705	3.68757e-11	2.89684e-06	48.9006	0.522021	9.27834e-08	0.28193	0.491056	0.924023	0.310403	0.733701
Copiotrophic bacteria	Net nitrification	pH_levels_neutral (5-8)	0.0599672	1.07281e-07	29.0066	0.267729	547	0.19974	5.95323e-09	2.0942e-06	34.9561	0.223443	3.07608e-18	0.869594	0.170286	0.365185	0.132179	0.314737
Copiotrophic bacteria	Net nitrification	moisture_levels_Intermediate (0.3-0.5)	0.0665963	0.00220656	9.6881	0.377028	156	0.308782	0.000317569	0.0101053	13.5706	0.272078	8.35184e-11	0.417328	0.13964	0.614325	0.0659701	0.478261
Copiotrophic bacteria	Net nitrification	moisture_levels_Dry (<0.3)	0.0483116	9.49251e-07	24.5858	0.126439	548	0.173809	1.19763e-07	1.92209e-05	28.7835	0.107857	6.37476e-15	0.00132604	0.0764479	0.176445	0.0589677	0.156769
Copiotrophic bacteria	Net nitrification	soiltemp_levels_Intermediate (10-20C)	0.0340692	0.000405304	12.7309	0.0707724	383	0.0627804	0.00034233	0.0496283	13.0589	0.0421872	0.103541	0.0040944	0.0318939	0.109657	0.000273206	0.0841179
Copiotrophic bacteria	Net nitrification	soiltemp_levels_Hot (>20C)	0.171643	1.92304e-10	44.1254	0.574674	249	0.324971	1.89335e-12	0.00712663	55.0412	0.260773	5.88499e-11	0.133614	0.404943	0.744551	0.0719613	0.449655
Copiotrophic bacteria	Net nitrification	ECMbasal_levels_Non-ECM dominated (0-50%)	0.10719	1.05771e-13	58.0265	0.336038	580	0.213438	1.60771e-15	1.84032e-09	67.1747	0.287102	2.37971e-15	0.602216	0.249521	0.422594	0.195449	0.378806
Copiotrophic bacteria	Net nitrification	MAT_levels_MAT 10-18C	0.033593	4.33816e-05	17.0022	0.0786505	526	0.0860966	2.70865e-05	0.0170861	17.9287	0.0468986	0.00793747	5.98447e-06	0.0412602	0.116051	0.00853429	0.0852802
Copiotrophic bacteria	Net nitrification	MAT_levels_MAT >18C	0.222507	1.56632e-07	30.9312	0.815587	124	0.356035	1.30848e-08	0.0460849	37.1731	0.342244	2.91974e-05	0.0658903	0.528339	1.10265	0.00888944	0.675872
Copiotrophic bacteria	Net nitrification	MAP_levels_MAP 800-1100mm	0.0879963	3.91483e-07	26.8013	0.420427	332	0.385581	3.67297e-10	0.00120948	41.7791	0.220028	8.37572e-26	0.00164502	0.261266	0.579578	0.0881854	0.351866
Copiotrophic bacteria	Net nitrification	diurnalRange_levels_Di_range 12-14C	0.0667068	4.51317e-07	26.2412	0.320355	441	0.307087	2.56773e-09	1.1596e-06	37.0042	0.261802	1.16825e-24	0.000163102	0.197755	0.442991	0.157759	0.365867
Copiotrophic bacteria	Net nitrification	whole_data	0.0610031	2.34901e-11	45.8758	0.225086	851	0.174858	6.33107e-13	2.36264e-11	53.3829	0.215428	5.28144e-44	0.00692322	0.159931	0.29026	0.153208	0.277668
Thermoleophilia	Net nitrification	nlcdClass_evergreenForest	0.263037	1.80015e-10	46.8048	0.695979	152	0.288314	1.21052e-10	0.00506352	47.9186	0.478462	0.050371	0.399633	0.496238	0.896027	0.146423	0.810129
Thermoleophilia	Net nitrification	ecosystem_type_Forests	0.23253	2.85286e-22	106.136	0.551681	407	0.284105	1.31707e-23	1.08302e-07	113.953	0.378212	2.71236e-06	0.10584	0.446227	0.657374	0.240251	0.516225
Thermoleophilia	Net nitrification	sampleTiming_peakGreenness	0.104408	2.05692e-09	37.6522	0.277305	395	0.162047	6.18002e-10	5.91661e-06	40.2417	0.249137	0.000653011	0.00135948	0.188577	0.366178	0.142313	0.356044
Thermoleophilia	Net nitrification	forests_Forest	0.23253	2.85286e-22	106.136	0.551681	407	0.284105	1.31707e-23	1.08302e-07	113.953	0.378212	2.71236e-06	0.10584	0.446227	0.657374	0.240251	0.516225
Thermoleophilia	Net nitrification	forests_shrubs_Forest/Shrub	0.103936	1.58057e-14	61.8592	0.288376	638	0.196513	4.53547e-16	6.5176e-08	69.5905	0.233092	1.36568e-10	1.26028e-05	0.216361	0.360492	0.148977	0.317287
Thermoleophilia	Net nitrification	deciduous_Evergreen	0.0841388	2.75697e-11	46.0354	0.254578	609	0.16673	2.47604e-12	6.4098e-05	51.1462	0.164495	3.55095e-10	0.00212197	0.180951	0.328276	0.0838493	0.2452
Thermoleophilia	Net nitrification	inorgN_levels_>5	0.201604	1.3576e-10	45.7117	0.636283	208	0.242041	5.6687e-11	0.0163259	47.8592	0.383204	0.00290335	0.47328	0.451356	0.821611	0.0697673	0.696403
Thermoleophilia	Net nitrification	pH_levels_neutral (5-8)	0.106511	5.02546e-13	54.8184	0.331535	547	0.184524	3.72773e-14	0.000200089	60.4866	0.193711	5.5804e-10	0.0361246	0.243591	0.419611	0.0914866	0.296005
Thermoleophilia	Net nitrification	moisture_levels_Intermediate (0.3-0.5)	0.248295	1.69861e-10	46.7806	0.687121	156	0.323936	2.51404e-11	0.00169278	51.8154	0.403691	0.000120914	0.63815	0.489452	0.885422	0.153787	0.653378
Thermoleophilia	Net nitrification	moisture_levels_Wet (>0.5)	0.346671	1.1602e-09	45.1777	1.16543	99	0.349436	1.56903e-09	1.1351e-06	44.5043	1.10116	0.607467	0.765728	0.820629	1.51442	0.691805	1.51281
Thermoleophilia	Net nitrification	moisture_levels_Dry (<0.3)	0.0445406	2.65942e-06	22.5182	0.115327	548	0.182808	3.34193e-07	1.09431e-06	26.6972	0.119911	5.59714e-11	1.28536e-09	0.0676773	0.162999	0.0721368	0.167702
Thermoleophilia	Net nitrification	soiltemp_levels_Hot (>20C)	0.112575	5.15557e-07	26.5801	0.437368	249	0.32722	6.65902e-09	0.0045784	36.1064	0.239026	1.80245e-12	0.000266607	0.271048	0.603753	0.0739129	0.40418
Thermoleophilia	Net nitrification	ECMbasal_levels_Intermediate ECM dominance (50-90%)	0.213536	2.2781e-08	34.9666	0.454142	146	0.433651	7.24525e-11	0.00123804	49.5655	0.249901	3.739e-09	0.000840771	0.303086	0.605729	0.100422	0.399637
Thermoleophilia	Net nitrification	ECMbasal_levels_Non-ECM dominated (0-50%)	0.0418683	6.12078e-06	20.8331	0.184767	580	0.160273	1.17899e-06	0.0429912	24.1213	0.095098	2.91766e-12	3.65269e-05	0.105373	0.264242	0.00265654	0.187633
Thermoleophilia	Net nitrification	diurnalRange_levels_Di_range 12-14C	0.193341	1.32807e-19	90.2874	0.493846	441	0.322282	4.83362e-23	1.1291e-08	109.579	0.316155	4.57598e-13	3.6853e-05	0.391615	0.59627	0.208976	0.423409
Thermoleophilia	Net nitrification	whole_data	0.0706664	5.12977e-13	53.8184	0.218051	851	0.154842	2.93958e-14	1.606e-07	59.8218	0.173392	5.28144e-44	0.00692322	0.159715	0.276446	0.108717	0.238111
Gemmatimonadetes	Net nitrification	nlcdClass_evergreenForest	0.0655682	0.00327741	8.92687	-4.74332	152	0.312693	0.000580374	0.000473421	12.36	-4.82426	2.11756e-10	0.7437	-7.82212	-1.63858	-7.43615	-2.19378
Gemmatimonadetes	Net nitrification	nlcdClass_pastureHay	0.372101	5.0273e-06	26.5402	2.48577	47	0.712907	1.26375e-09	0.000121388	57.9741	2.40192	0.000567536	1.23236e-07	1.53707	3.43818	1.27515	3.53095
Gemmatimonadetes	Net nitrification	ecosystem_type_Herbaceous	0.255479	2.25973e-10	46.5416	1.75182	145	0.258885	2.68282e-10	7.33016e-09	46.1934	1.87395	0.887766	0.441379	1.24724	2.25744	1.28116	2.46795
Gemmatimonadetes	Net nitrification	forests_shrubs_Non-forest/shrub	0.0924002	1.42504e-05	19.7501	0.698825	211	0.114732	1.20099e-05	5.07743e-05	20.1175	0.65265	0.84204	0.0291931	0.390417	1.00756	0.343829	0.961818
Gemmatimonadetes	Net nitrification	inorgN_levels_<2	0.0404844	0.000383155	12.8947	0.138321	309	0.0939655	0.000268942	3.9036e-05	13.5889	0.157713	0.839912	3.06144e-05	0.0628093	0.213867	0.0836041	0.231855
Gemmatimonadetes	Net nitrification	MAP_levels_MAP >1100mm	0.193832	5.44922e-10	42.8361	2.06494	189	0.197879	6.0791e-10	2.40431e-09	42.6229	2.15885	0.722746	0.383346	1.44494	2.68633	1.49096	2.82813
Gemmatimonadetes	Net nitrification	whole_data	0.00654492	0.0324597	4.58907	-0.438238	851	0.124869	0.021213	0.140749	5.32899	-0.282894	5.28144e-44	0.00692322	-0.838268	-0.0373236	-0.657549	0.0924934
Polyangia	Net nitrification	nlcdClass_evergreenForest	0.210214	1.28e-08	36.2006	8.38048	152	0.427263	4.69e-11	1.37e-09	50.3885	8.01333	4.37e-11	0.230427	5.63201	11.147	5.62399	10.4164
Polyangia	Net nitrification	ecosystem_type_Forests	0.064822	1.47e-06	23.8929	3.24111	407	0.284009	2.47e-08	1.38e-07	32.3541	3.09128	7.97e-23	0.96366	1.93907	4.54643	1.97126	4.21374
Polyangia	Net nitrification	sampleTiming_dryWetTransition	0.336028	1.53e-09	44.5759	8.87478	97	0.483901	2.47e-11	1.07e-05	57.2183	6.98136	6.41e-05	0.00671037	6.25014	11.5157	4.08346	9.89363
Polyangia	Net nitrification	forests_Forest	0.064822	1.47e-06	23.8929	3.24111	407	0.284009	2.47e-08	1.38e-07	32.3541	3.09128	7.97e-23	0.96366	1.93907	4.54643	1.97126	4.21374
Polyangia	Net nitrification	forests_shrubs_Forest/Shrub	0.063559	2.78e-09	36.3553	2.74731	638	0.215157	5.43e-11	1.03e-10	44.5407	2.77069	9.67e-23	0.144988	1.85221	3.6444	1.94995	3.59306
Polyangia	Net nitrification	deciduous_Evergreen	0.0375103	1.19e-05	19.5067	1.71412	609	0.182677	1.51e-06	3.46e-07	23.6016	1.89947	3.88e-20	0.431326	0.951658	2.47945	1.17544	2.62599
Polyangia	Net nitrification	inorgN_levels_<2	0.0439945	0.00021102	14.0631	0.250289	309	0.0697022	0.00018049	0.00293467	14.3731	0.204854	0.874202	0.00407964	0.119446	0.381201	0.0711137	0.338658
Polyangia	Net nitrification	pH_levels_neutral (5-8)	0.0227068	0.00124449	10.5327	1.36898	547	0.184616	0.0003382	0.00020385	13.0107	1.42002	3.25e-20	0.344651	0.54117	2.20002	0.674424	2.16823
Polyangia	Net nitrification	soiltemp_levels_Hot (>20C)	0.0863601	1.13e-05	20.0828	3.85002	249	0.371372	8.74e-08	1.62e-06	30.425	3.71239	7.67e-20	0.247108	2.1591	5.55199	2.23292	5.20028
Polyangia	Net nitrification	ECMbasal_levels_Non-ECM dominated (0-50%)	0.0215134	0.00128455	10.4668	1.22119	580	0.17433	0.00038518	0.00044634	12.7523	1.23187	2.73e-18	0.00253372	0.480524	1.96446	0.54848	1.91746
Polyangia	Net nitrification	MAT_levels_MAT >18C	0.28908	4.71e-10	45.7556	11.5478	124	0.479008	1.19e-12	2.12e-07	62.8759	8.7059	1.81e-08	0.0278657	8.16783	14.9556	5.67379	11.7559
Polyangia	Net nitrification	MAP_levels_MAP 800-1100mm	0.0242335	0.00917821	6.86811	1.69808	332	0.378259	0.00080488	0.00771059	11.4408	1.34262	8.86e-30	0.00190638	0.426668	2.97817	0.359689	2.33084
Polyangia	Net nitrification	diurnalRange_levels_Di_range 12-14C	0.0312602	0.00062596	11.8672	1.87297	441	0.29051	4.42e-05	0.00013724	17.0215	1.74764	1.26e-26	0.00112632	0.805135	2.94664	0.856934	2.64249
Polyangia	Net nitrification	whole_data	0.0244815	2.92e-05	17.6612	1.28662	851	0.151453	5.75e-06	7.67e-07	20.8347	1.42471	5.28e-44	0.00692322	0.685697	1.88907	0.864156	1.98657
Planctomycetia	Net nitrification	nlcdClass_evergreenForest	0.248112	5.84869e-10	43.8085	4.9958	152	0.339835	6.14656e-11	2.52456e-05	49.6808	3.51505	3.88382e-05	0.536291	3.50883	6.48928	1.93536	5.09875
Planctomycetia	Net nitrification	ecosystem_type_Forests	0.229443	3.67655e-22	105.502	4.14519	407	0.320865	9.65355e-25	7.60826e-12	120.638	3.07616	6.5397e-11	0.0824075	3.34883	4.9441	2.22431	3.92949
Planctomycetia	Net nitrification	sampleTiming_peakGreenness	0.122026	4.3524e-11	45.9892	2.72991	395	0.176606	1.11588e-11	2.77493e-07	48.9935	2.20262	4.50616e-05	0.0276073	1.93828	3.52371	1.38006	3.02678
Planctomycetia	Net nitrification	sampleTiming_dryWetTransition	0.258212	3.17122e-07	30.1774	3.92917	97	0.414274	1.55318e-08	0.00302469	38.2589	2.58382	5.01433e-05	0.0266412	2.52065	5.34519	0.914831	4.25716
Planctomycetia	Net nitrification	forests_Forest	0.229443	3.67655e-22	105.502	4.14519	407	0.320865	9.65355e-25	7.60826e-12	120.638	3.07616	6.5397e-11	0.0824075	3.34883	4.9441	2.22431	3.92949
Planctomycetia	Net nitrification	forests_shrubs_Forest/Shrub	0.215301	2.39606e-31	151.262	3.59808	638	0.27198	1.6731e-33	6.4672e-20	163.625	2.88973	1.23002e-09	0.0252477	3.02097	4.17659	2.29366	3.48683
Planctomycetia	Net nitrification	deciduous_Evergreen	0.190279	5.14896e-26	122.198	3.12636	609	0.236639	2.12227e-27	4.38709e-15	129.879	2.44228	1.5025e-07	0.0657732	2.56872	3.68545	1.84985	3.03586
Planctomycetia	Net nitrification	inorgN_levels_>5	0.291119	8.10843e-16	76.2963	5.09057	208	0.326401	2.29201e-16	1.50499e-07	79.863	3.83048	0.00232589	0.679659	3.93838	6.24862	2.45105	5.21401
Planctomycetia	Net nitrification	pH_levels_neutral (5-8)	0.196258	1.2503e-24	115.813	3.49619	547	0.249335	3.93032e-26	3.28216e-13	124.231	2.64381	3.71947e-08	0.120331	2.85529	4.13896	1.952	3.33696
Planctomycetia	Net nitrification	pH_levels_basic (>8)	0.217383	6.36848e-09	38.1058	1.49941	145	0.51868	4.74574e-13	0.0144343	63.4117	0.547907	9.14631e-11	4.77958e-09	1.02244	1.9772	0.113637	0.982363
Planctomycetia	Net nitrification	moisture_levels_Intermediate (0.3-0.5)	0.276895	7.72233e-12	54.8232	4.70245	156	0.360534	6.05256e-13	2.54096e-05	61.8478	3.10769	2.80703e-05	0.849724	3.44721	5.96532	1.7038	4.51617
Planctomycetia	Net nitrification	moisture_levels_Wet (>0.5)	0.158851	0.000237557	14.5504	3.82918	99	0.193504	0.000183597	0.0159641	15.1339	2.80087	0.131451	0.322869	1.85336	5.8227	0.551627	5.05865
Planctomycetia	Net nitrification	moisture_levels_Dry (<0.3)	0.0730018	1.10908e-09	38.4453	1.31079	548	0.158106	1.52806e-10	0.00263371	42.6109	0.675639	6.15466e-08	1.1939e-05	0.895769	1.72645	0.238025	1.11372
Planctomycetia	Net nitrification	soiltemp_levels_Hot (>20C)	0.237484	1.06477e-14	67.7067	4.18949	249	0.333489	2.28932e-16	0.00149679	77.5841	1.98966	3.38521e-07	0.050274	3.18467	5.19871	0.770653	3.21155
Planctomycetia	Net nitrification	ECMbasal_levels_Intermediate ECM dominance (50-90%)	0.241257	1.41978e-09	41.8077	3.07348	146	0.446847	3.1655e-12	0.00021136	58.0142	1.77081	5.62536e-09	0.00115789	2.13707	4.01408	0.852257	2.69161
Planctomycetia	Net nitrification	ECMbasal_levels_Non-ECM dominated (0-50%)	0.218085	4.55908e-29	139.895	3.89479	580	0.254496	3.06361e-30	2.32889e-15	146.642	3.02913	1.32095e-05	0.0233332	3.24479	4.54661	2.30746	3.75219
Planctomycetia	Net nitrification	MAT_levels_MAT >18C	0.165717	9.1589e-06	21.4188	4.03513	124	0.369574	4.49936e-07	0.0121667	28.4472	2.24254	3.74581e-07	0.0148323	2.32233	5.75383	0.515973	3.97277
Planctomycetia	Net nitrification	MAP_levels_MAP 800-1100mm	0.278489	7.66481e-23	112.582	4.83002	332	0.404498	7.71811e-27	8.68029e-06	137.878	2.48452	1.10634e-11	0.000399177	3.92963	5.73415	1.40873	3.56163
Planctomycetia	Net nitrification	diurnalRange_levels_Di_range 12-14C	0.174027	1.01139e-17	80.0655	3.29583	441	0.290193	2.48496e-20	0.000148031	94.3421	1.6119	7.90035e-12	0.000262397	2.57007	4.02375	0.785061	2.43988
Planctomycetia	Net nitrification	whole_data	0.160615	6.02245e-30	139.652	2.8123	851	0.207156	1.43851e-31	7.65675e-18	148.355	2.21539	5.28144e-44	0.00692322	2.34349	3.28205	1.72397	2.70755

### Sheet: TableS5
Site ID	Latitude	Longitude	Sampling Season	Sampling Month	n Plots	n Samples	n Soil temp	n Soil moisture	n Soil pH	n Soil C:N	n Vegetation data	n 16S data	n ITS data		Column name	Description
DEJU	63.8796	-145.72	peakGreenness	2018-06	8	35	35	35	35	16	35	29	34		Site ID	Unique ID for each sampling site corresponding to NEON's site IDs
DSNY	28.0967	-81.4186	dryWetTransition	2018-03	10	28	28	28	0	0	28	27	21		Latitude	Decimal latitude of the site
DSNY	28.0967	-81.4186	peakGreenness	2018-08	10	25	21	25	25	25	25	24	12		Longitude	Decimal longitude of the site
DSNY	28.0967	-81.4186	wetDryTransition	2018-10	9	21	21	21	21	0	21	0	21		Sampling Season	The season the soil sampling was conducted in
GUAN	17.9728	-66.8512	dryWetTransition	2018-07	10	29	29	29	29	0	29	28	23		Sampling Month	The month the soil sampling was conducted in
GUAN	17.9728	-66.8512	peakGreenness	2018-09	10	28	28	28	28	0	28	28	27		n Plots	number of plots per site used for data analysis
HARV	42.4242	-72.2583	fallWinterTransition	2018-10	10	25	25	25	20	0	25	0	25		n Samples	number of samples per site used for data analysis
HARV	42.4242	-72.2583	winterSpringTransition	2018-04	10	27	27	15	24	0	27	18	25		n Soil temp	number of samples per site with soil temperature data available
JORN	32.6049	-106.802	dryWetTransition	2017-06	10	28	28	28	28	0	28	27	4		n Soil moisture	number of samples per site with soil moisture data available
JORN	32.6049	-106.802	peakGreenness	2017-08	10	30	30	30	30	0	30	30	5		n Soil pH	number of samples per site with soil pH data available
JORN	32.6049	-106.802	wetDryTransition	2017-10	7	15	15	15	15	0	15	15	0		n Soil C:N	number of samples per site with soil total carbon:nitrogen data available
KONZ	39.0751	-96.5559	fallWinterTransition	2017-10	10	30	30	30	30	0	30	30	27		n Vegetation data	number of samples per site with aboveground vegetation data available
KONZ	39.0751	-96.5559	peakGreenness	2017-07	9	24	24	24	23	0	24	22	21		n 16S data	number of samples per site with 16S (bacterial) sequencing data available
KONZ	39.0751	-96.5559	winterSpringTransition	2017-04	10	25	25	25	25	0	25	25	21		n ITS data	number of samples per site with ITS (fungal) sequencing data available
LENO	31.8246	-88.1776	peakGreenness	2018-07	10	27	27	17	12	27	27	18	23
LENO	31.8246	-88.1776	wetDryTransition	2018-04	10	24	24	10	14	0	24	12	24
MLBS	37.3607	-80.525	fallWinterTransition	2018-10	9	24	24	24	24	0	24	0	24
MLBS	37.3607	-80.525	peakGreenness	2018-06	10	50	50	50	50	23	50	4	50
MLBS	37.3607	-80.525	winterSpringTransition	2018-04	10	27	27	27	27	0	27	0	27
MOAB	38.2576	-109.414	fallWinterTransition	2017-10	10	28	28	28	28	0	28	26	17
MOAB	38.2576	-109.414	peakGreenness	2017-05	10	29	29	29	29	0	29	28	20
MOAB	38.2576	-109.414	winterSpringTransition	2017-03	8	21	21	21	21	0	21	21	10
OAES	35.4127	-99.0583	dryWetTransition	2018-04	10	21	21	2	20	0	21	17	12
OAES	35.4127	-99.0583	peakGreenness	2018-05	9	22	22	22	22	0	22	15	16
OAES	35.4127	-99.0583	wetDryTransition	2018-10	9	21	21	21	21	0	21	0	21
ORNL	35.9302	-84.2701	fallWinterTransition	2017-10	5	13	13	13	13	0	13	0	13
ORNL	35.9302	-84.2701	peakGreenness	2017-06	10	54	54	54	54	25	54	49	45
ORNL	35.9302	-84.2701	winterSpringTransition	2017-04	10	29	29	29	29	0	29	28	24
SCBI	38.8833	-78.1204	fallWinterTransition	2017-10	10	26	26	26	26	0	26	22	19
SCBI	38.8833	-78.1204	peakGreenness	2017-07	10	27	27	27	27	27	27	25	14
SCBI	38.8833	-78.1204	winterSpringTransition	2017-03, 2017-04	10	30	30	30	30	0	30	30	17
SJER	37.1066	-119.72	dryWetTransition	2018-10	10	22	22	1	21	0	22	0	22
SOAP	37.0379	-119.273	fallWinterTransition	2018-10	7	14	14	4	10	0	14	0	14
SOAP	37.0379	-119.273	peakGreenness	2018-05	9	25	25	25	25	24	25	18	23
SOAP	37.0379	-119.273	winterSpringTransition	2018-04	9	27	27	27	27	0	27	12	26
STEI	45.8122	-90.0927	fallWinterTransition	2017-10	9	26	26	26	26	0	26	23	21
STEI	45.8122	-90.0927	peakGreenness	2017-07	10	31	31	31	31	26	31	28	27
STER	40.4639	-103.035	fallWinterTransition	2017-10	10	23	23	23	23	0	23	16	15
STER	40.4639	-103.035	peakGreenness	2017-06	10	29	29	29	29	0	29	25	21
STER	40.4639	-103.035	winterSpringTransition	2017-04	9	25	25	25	23	0	25	25	23
TALL	32.9777	-87.4327	wetDryTransition	2017-04	10	29	29	29	29	0	29	27	26
TOOL	68.5858	-149.543	peakGreenness	2017-07	10	36	36	36	35	13	36	35	23
UKFS	39.0376	-95.197	fallWinterTransition	2018-10	10	18	18	14	14	0	18	9	14
UKFS	39.0376	-95.197	peakGreenness	2018-08	10	26	26	25	26	26	26	19	23
UKFS	39.0376	-95.197	winterSpringTransition	2018-03	10	25	25	15	10	0	25	18	21

### Sheet: TableS6
Top 20 most abundant bacterial classes	Top 20 most abundant fungal classes
acidimicrobiia	agaricomycetes
acidobacteriae	archaeorhizomycetes
actinobacteria	chytridiomycetes
actinobacteriota	dothideomycetes
alphaproteobacteria	eurotiomycetes
bacilli	geminibasidiomycetes
bacteroidia	glomeromycetes
blastocatellia	leotiomycetes
clostridia	microbotryomycetes
cyanobacteriia	mortierellomycetes
gammaproteobacteria	mucoromycetes
gemmatimonadetes	mucoromycotina_cls_incertae_sedis
ktedonobacteria	orbiliomycetes
microgenomatia	pezizomycetes
phycisphaerae	rozellomycotina_cls_incertae_sedis
planctomycetia	saccharomycetes
polyangia	sordariomycetes
rcp2.54_class	spizellomycetes
thermoleophilia	tremellomycetes
verrucomicrobiae	umbelopsidomycetes
